# Evidence for the major role of PH4αEFB in the prolyl 4-hydroxylation of *Drosophila* collagen IV

**DOI:** 10.1101/2025.08.05.668786

**Authors:** Yoshihiro Ishikawa, Melissa A. Toups, Marwan Elkrewi, Allison L. Zajac, Sally Horne-Badovinac, Yutaka Matsubayashi

## Abstract

Collagens are fundamental components of extracellular matrices, requiring precise intracellular post-translational modifications for proper function. Among the modifications, prolyl 4-hydroxylation is critical to stabilise the collagen triple helix. In humans, this reaction is mediated by collagen prolyl 4-hydroxylases (P4Hs). While humans possess three genes encoding these enzymes (P4H⍺s), *Drosophila melanogaster* harbour at least 26 candidates for collagen P4H⍺s despite its simple genome, and it is poorly understood which of them are actually working on collagen in the fly. In this study, we addressed this question by carrying out thorough bioinformatic and biochemical analyses. We demonstrate that among the 26 potential collagen P4H⍺s, PH4⍺EFB shares the highest homology with vertebrate collagen P4H⍺s. Furthermore, while collagen P4Hs and their substrates must exist in the same cells, our transcriptomic analyses at the tissue and single cell levels showed a global co-expression of *PH4*⍺*EFB* but not the other P4H⍺-related genes with the collagen IV genes. Moreover, expression of *PH4*⍺*EFB* during embryogenesis was found to precede that of collagen IV, presumably enabling efficient collagen modification by PH4⍺EFB. Finally, biochemical assays confirm that PH4⍺EFB binds collagen, supporting its direct role in collagen IV modification. Collectively, we identify PH4⍺EFB as the primary and potentially constitutive prolyl 4-hydroxylase responsible for collagen IV biosynthesis in *Drosophila*. Our findings highlight the remarkably simple nature of *Drosophila* collagen IV biosynthesis, which may serve as a blueprint for defining the minimal requirements for collagen engineering.
