## Supplementary material for "Evidence for the major role of PH4αEFB in the prolyl 4-hydroxylation of *Drosophila* collagen IV": Table S2

### Sheet: FlyAtlas_Array
Raw values	Sample No.
Gene Symbol	1	2	3	4	5	6	7	8	9	10	11	12	13	14	15	16	17	18	19	20	21	22	23	24	25	Correlation with Col4a1			Sample No.	Tissue
vkg	354.55	20.2	256.3	54.4	443.4	109.4	253.05	428.2	387.2	75	567.3	939.6	64.6	6.1	87.3	21	1614.3	36.4	1508.78	1014.3	1419.2	213.7	43.5	41.3	807.8	0.951658			1	Larval Central Nervous System
Col4a1	280.775	41.2	268.5	55.2	519.2	126.9	229.325	326.75	338	103.925	369	710	49.4	20.2	64.5	29.9	1374.6	15.2	1899.83	658	1035.8	155.4	44.8	39.6	606.9	1			2	Larval Midgut
PH4alphaEFB	389.425	103.9	135.7	365.1	388.2	42.3	104.65	528.675	281.2	254.5	431	514.9	465.7	89.2	384.2	239.1	997.4	40	899.775	3020.9	2807.3	159.6	71.3	1947.3	351.6	0.43668			3	Larval Hindgut
PH4alphaMP	1.075	2.3	22.7	1.4	4.3	6.1	81.025	597.275	9.1	14.625	2.7	2	13.2	3.7	3.7	2.5	3.5	11	1.2	21.7	31.4	0.4	5.4	1.3	29.9	-0.0174337			4	Larval Malpighian Tubules
PH4alphaSG2	3.325	28.2	4.6	1.4	1.8	3371.6	9.7	24.45	2.6	2.95	5.3	2.2	4.5	4.2	2.7	1.3	2.1	220.7	1.3	2.8	4	1.4	2.2	4.8	6.1	-0.12229			5	Larval Fat Body
CG18749	16.4	7.7	8.5	8.4	9.7	3.5	10.425	5.225	8.1	10.55	40.1	31.2	8.7	6.2	8.2	4.6	14	7.7	9.55	7.9	9	1.5	24.2	3523.3	7.8	-0.147296			6	Larval Salivary Gland
CG31016	2.8	5.9	2.7	2.9	5.5	7.1	3.375	4.125	6.2	2.775	3.8	4.5	5.5	8.9	4.4	6.2	7.2	14	5.425	7.8	5.1	1.9	4	1296.9	8.2	-0.148448			7	Larval Trachea
PH4alphaNE2	0.925	1	2.1	2.8	3.4	5.7	1.775	1.425	2.1	3.8	2.3	2.5	0.7	1.2	3	3.5	4.1	11.1	3.95	1.1	2.8	1.2	3.7	3997.9	15.7	-0.148536			8	Larval Carcass
CG32201	4.175	7	1.8	6.2	5	2.7	1.575	1.425	3	0.725	4.7	6.1	6.1	7	3.9	4.5	15.9	14.4	0.7	4.4	2.2	1.1	4.7	4332.9	12.1	-0.148595			9	Adult Head
CG31021	3.175	4.5	4.2	4.6	9.3	2.3	2.125	3.5	4.9	2.6	2	5.6	4.7	3	2.7	3.7	5	9.7	3.325	5	3.6	4.9	5.3	2569.9	6.5	-0.148842			10	Adult Eye
CG18231	4.225	4	3.2	5.6	4.9	6.6	3.55	2.225	3.1	2.625	5.3	3.8	4.3	3	5.5	7.4	8.9	6.8	2.1	7	2.5	2	6.8	5032.6	11.4	-0.148929			11	Adult Brain
CG15864	13.075	6.1	4.8	6.2	10.5	7.5	4.925	1.4	3.7	2.1	12	8.3	7.1	6.6	4.7	6	7.6	15.7	2.825	7.8	8.5	4	12.9	2928.1	15	-0.149388			12	Adult Thoracic-Abdominal Ganglion
CG31524	2.375	1.7	1.5	3.9	2.9	2.2	2.625	3.525	3	1.075	2.6	1.6	1.9	4.5	3.3	3.4	2	3.7	1.275	2.8	2.1	1.7	4.3	2736.6	7.2	-0.149478			13	Adult Crop
CG32199	2.125	2.4	4.1	3.1	4.8	4.1	1.2	2.175	2.6	0.925	1	4.8	7.1	4	2.1	3.4	6.5	15.2	1.375	1.5	1.8	1.8	13.3	4645.9	11.1	-0.149515			14	Adult Midgut
CG11828	0.775	3	1.3	1.1	1.4	1.3	2.475	0.9	1.6	3.1	1.9	2.3	1.1	3.3	0.6	1.2	1	5.5	1.675	0.8	0.8	0.7	6.5	2802	4.3	-0.149556			15	Adult Hindgut
CG18233	1.9	3.9	2.7	2.8	4.9	4.6	1.35	3.775	2.7	2.225	3.3	1.7	2.6	2.2	3.4	4.1	1.7	12	2.725	4.1	2.3	1.2	9.9	3070.5	9.3	-0.149809			16	Adult Malpighian Tubules
CG9698	2.475	5.2	2.7	4.1	7.5	5.4	6.075	4.05	6.1	3.5	4.6	6.7	7	6.2	7.1	4.8	7.1	15.4	3.675	6.1	6.6	3.6	3.7	184.6	9.8	-0.149947			17	Adult Fat Body
PH4alphaNE3	1.575	3.7	0.7	2.2	2.5	3.8	1.65	1.675	1.6	1.4	3	1.7	1.4	3.3	1.9	5.7	0.8	10.9	1.725	0.9	1	0.6	5.9	3347.4	2.5	-0.150126			18	Adult Salivary Gland
CG15539	1.325	18.4	1.6	1.7	9.9	57.9	4.175	4.725	3.9	3.1	10	1.4	1.8	17.6	3.6	1.9	4.3	2.8	3.225	4.6	6.5	1.7	7.6	2406.3	7.1	-0.152551			19	Adult Heart
PH4alphaSG1	2.25	5.1	1.7	5.6	3.9	1457.7	1.8	4.8	1.8	1.9	2.1	2.1	3.1	4	2.2	4.2	7.8	3.7	3.475	6.1	5.3	1.3	2	544.4	7.8	-0.155083			20	Adult Virgin Female Spermatheca
CG31013	2.575	18.6	4.3	4	30.2	8.4	3.2	3.325	4.3	2.725	2.5	4.6	4.7	11.5	5.3	5.7	1.9	5.5	1.25	3.3	8	2.5	189.4	8.2	9.1	-0.169361			21	Adult Inseminated Female Spermatheca
CG31371	1.225	1.8	1.7	3.6	4.2	5.2	1.875	4.6	1.1	2.575	4.1	2.7	3	2.4	44.4	3.2	2.4	7	2.65	3	4.7	2.7	1.4	18.9	5.7	-0.180763			22	Adult Ovary
PH4alphaNE1	6.775	16.7	11.4	8.4	7.9	8.3	4.975	72.675	4.6	1.225	16.3	5.2	6	15.6	18.2	4.4	8.3	16.5	2.625	5.8	8.1	2.2	9.2	68.9	11.7	-0.195123			23	Adult Testis
PH4alphaPV	3.75	307.9	27.5	15.1	4.3	2	2.575	3.575	0.8	1.5	3.6	2.1	4.5	94.2	10.9	15	7.1	14.3	3.15	3.8	4.2	74.6	4	5.3	13.5	-0.225681			24	Adult Male Accessory Gland
CG34041	0	0	0	0	0	0	0	0	0	0	0	0	0	0	0	0	0	0	0	0	0	0	0	0	0	#DIV/0!			25	Adult Carcass
CG4174	0	0	0	0	0	0	0	0	0	0	0	0	0	0	0	0	0	0	0	0	0	0	0	0	0	#DIV/0!
CG34345	0	0	0	0	0	0	0	0	0	0	0	0	0	0	0	0	0	0	0	0	0	0	0	0	0	#DIV/0!
CG18234	NA	NA	NA	NA	NA	NA	NA	NA	NA	NA	NA	NA	NA	NA	NA	NA	NA	NA	NA	NA	NA	NA	NA	NA	NA	#DIV/0!
Normalised values	Sample No.
Gene Symbol	1	2	3	4	5	6	7	8	9	10	11	12	13	14	15	16	17	18	19	20	21	22	23	24	25
vkg	21.9631	1.25132	15.8769	3.36988	27.467	6.77693	15.6755	26.5254	23.9856	4.64598	35.1422	58.2048	4.00173	0.377873	5.40792	1.30087	100	2.25485	93.4631	62.8322	87.9143	13.2379	2.69467	2.55838	50.0403
Col4a1	14.779	2.16862	14.1329	2.90553	27.3288	6.67956	12.0708	17.199	17.7911	5.47024	19.4228	37.3719	2.60024	1.06326	3.39505	1.57383	72.354	0.800074	100	34.6348	54.5208	8.1797	2.35811	2.0844	31.945
PH4alphaEFB	12.891	3.43937	4.49204	12.0858	12.8505	1.40024	3.4642	17.5006	9.30848	8.42464	14.2673	17.0446	15.4159	2.95276	12.7181	7.91486	33.0167	1.32411	29.785	100	92.9293	5.28319	2.36022	64.4609	11.6389
PH4alphaMP	0.179984	0.385082	3.80059	0.234398	0.719936	1.02131	13.5658	100	1.52359	2.44862	0.452053	0.334854	2.21004	0.61948	0.61948	0.418568	0.585995	1.8417	0.200912	3.63317	5.25721	0.0669708	0.904106	0.217655	5.00607
PH4alphaSG2	0.0986179	0.836398	0.136434	0.0415233	0.0533871	100	0.287697	0.725175	0.0771147	0.0874956	0.157195	0.0652509	0.133468	0.12457	0.0800807	0.0385574	0.062285	6.54585	0.0385574	0.0830466	0.118638	0.0415233	0.0652509	0.142366	0.180923
CG18749	0.465473	0.218545	0.241251	0.238413	0.27531	0.0993387	0.295887	0.148298	0.229898	0.299435	1.13814	0.885533	0.246928	0.175971	0.232736	0.130559	0.397355	0.218545	0.271053	0.224222	0.255442	0.0425737	0.686856	100	0.221383
CG31016	0.215899	0.454931	0.208189	0.22361	0.424088	0.547459	0.260236	0.318066	0.478063	0.213972	0.293006	0.346981	0.424088	0.686252	0.339271	0.478063	0.55517	1.0795	0.418305	0.601434	0.393245	0.146503	0.308428	100	0.632277
PH4alphaNE2	0.0231371	0.0250131	0.0525276	0.0700368	0.0850446	0.142575	0.0443983	0.0356437	0.0525276	0.0950499	0.0575302	0.0625328	0.0175092	0.0300158	0.0750394	0.087546	0.102554	0.277646	0.0988019	0.0275144	0.0700368	0.0300158	0.0925486	100	0.392706
CG32201	0.0963558	0.161555	0.0415426	0.143091	0.115396	0.0623139	0.0363498	0.0328879	0.0692377	0.0167324	0.108472	0.140783	0.140783	0.161555	0.090009	0.103857	0.36696	0.332341	0.0161555	0.101549	0.0507743	0.0253872	0.108472	100	0.279259
CG31021	0.123546	0.175104	0.16343	0.178995	0.361882	0.0894976	0.082688	0.136192	0.190669	0.101171	0.077824	0.217907	0.182886	0.116736	0.105062	0.143974	0.19456	0.377447	0.129382	0.19456	0.140083	0.190669	0.206234	100	0.252928
CG18231	0.0839526	0.0794818	0.0635854	0.111274	0.0973652	0.131145	0.0705401	0.0442117	0.0615984	0.0521599	0.105313	0.0755077	0.0854429	0.0596113	0.109287	0.147041	0.176847	0.135119	0.0417279	0.139093	0.0496761	0.0397409	0.135119	100	0.226523
CG15864	0.446535	0.208326	0.163929	0.211741	0.358594	0.256139	0.168198	0.0478126	0.126362	0.0717189	0.409822	0.28346	0.242478	0.225402	0.160514	0.204911	0.259554	0.536184	0.0964789	0.266384	0.290291	0.136607	0.440559	100	0.512278
CG31524	0.0867865	0.0621209	0.0548125	0.142513	0.105971	0.0803917	0.0959219	0.128809	0.109625	0.0392823	0.0950084	0.0584667	0.0694292	0.164438	0.120588	0.124242	0.0730834	0.135204	0.0465907	0.102317	0.0767376	0.0621209	0.157129	100	0.2631
CG32199	0.0457393	0.0516585	0.0882499	0.0667255	0.103317	0.0882499	0.0258292	0.0468155	0.0559633	0.01991	0.0215244	0.103317	0.152823	0.0860974	0.0452011	0.0731828	0.139908	0.32717	0.029596	0.0322865	0.0387438	0.0387438	0.286274	100	0.23892
CG11828	0.0276588	0.107066	0.0463954	0.0392577	0.0499643	0.0463954	0.0883298	0.0321199	0.0571021	0.110635	0.0678087	0.0820842	0.0392577	0.117773	0.0214133	0.0428266	0.0356888	0.196288	0.0597787	0.028551	0.028551	0.0249822	0.231977	100	0.153462
CG18233	0.0618792	0.127015	0.0879336	0.0911904	0.159583	0.149813	0.0439668	0.122944	0.0879336	0.0724638	0.107474	0.0553656	0.0846768	0.0716496	0.110731	0.133529	0.0553656	0.390816	0.0887478	0.133529	0.0749064	0.0390816	0.322423	100	0.302882
CG9698	1.34074	2.8169	1.46262	2.22102	4.06284	2.92524	3.2909	2.19393	3.30444	1.89599	2.49187	3.62947	3.79198	3.35861	3.84615	2.60022	3.84615	8.34236	1.99079	3.30444	3.5753	1.95016	2.00433	100	5.30878
PH4alphaNE3	0.0470514	0.110534	0.0209118	0.0657227	0.0746848	0.113521	0.049292	0.0500388	0.0477983	0.0418235	0.0896218	0.0507857	0.0418235	0.098584	0.0567605	0.170281	0.0238991	0.325626	0.0515325	0.0268865	0.0298739	0.0179244	0.176256	100	0.0746848
CG15539	0.0550638	0.764659	0.0664921	0.0706479	0.41142	2.40618	0.173503	0.19636	0.162075	0.128828	0.415576	0.0581806	0.0748036	0.731413	0.149607	0.0789594	0.178698	0.116361	0.134023	0.191165	0.270124	0.0706479	0.315838	100	0.295059
PH4alphaSG1	0.154353	0.349866	0.116622	0.384167	0.267545	100	0.123482	0.329286	0.123482	0.130342	0.144063	0.144063	0.212664	0.274405	0.150923	0.288125	0.53509	0.253825	0.238389	0.418467	0.363586	0.0891816	0.137202	37.3465	0.53509
CG31013	1.35956	9.82049	2.27033	2.11193	15.9451	4.43506	1.68955	1.75554	2.27033	1.43875	1.31996	2.42872	2.48152	6.07181	2.79831	3.0095	1.00317	2.90391	0.659979	1.74234	4.22386	1.31996	100	4.32946	4.80465
CG31371	2.75901	4.05405	3.82883	8.10811	9.45946	11.7117	4.22297	10.3604	2.47748	5.79955	9.23423	6.08108	6.75676	5.40541	100	7.20721	5.40541	15.7658	5.96847	6.75676	10.5856	6.08108	3.15315	42.5676	12.8378
PH4alphaNE1	9.32233	22.979	15.6863	11.5583	10.8703	11.4207	6.84555	100	6.32955	1.68559	22.4286	7.15514	8.25593	21.4654	25.043	6.05435	11.4207	22.7038	3.61197	7.98074	11.1455	3.02718	12.6591	94.8056	16.0991
PH4alphaPV	1.21793	100	8.93147	4.90419	1.39656	0.649562	0.83631	1.16109	0.259825	0.487171	1.16921	0.68204	1.46151	30.5943	3.54011	4.87171	2.30594	4.64437	1.02306	1.23417	1.36408	24.2286	1.29912	1.72134	4.38454
CG34041	#DIV/0!	#DIV/0!	#DIV/0!	#DIV/0!	#DIV/0!	#DIV/0!	#DIV/0!	#DIV/0!	#DIV/0!	#DIV/0!	#DIV/0!	#DIV/0!	#DIV/0!	#DIV/0!	#DIV/0!	#DIV/0!	#DIV/0!	#DIV/0!	#DIV/0!	#DIV/0!	#DIV/0!	#DIV/0!	#DIV/0!	#DIV/0!	#DIV/0!
CG4174	#DIV/0!	#DIV/0!	#DIV/0!	#DIV/0!	#DIV/0!	#DIV/0!	#DIV/0!	#DIV/0!	#DIV/0!	#DIV/0!	#DIV/0!	#DIV/0!	#DIV/0!	#DIV/0!	#DIV/0!	#DIV/0!	#DIV/0!	#DIV/0!	#DIV/0!	#DIV/0!	#DIV/0!	#DIV/0!	#DIV/0!	#DIV/0!	#DIV/0!
CG34345	#DIV/0!	#DIV/0!	#DIV/0!	#DIV/0!	#DIV/0!	#DIV/0!	#DIV/0!	#DIV/0!	#DIV/0!	#DIV/0!	#DIV/0!	#DIV/0!	#DIV/0!	#DIV/0!	#DIV/0!	#DIV/0!	#DIV/0!	#DIV/0!	#DIV/0!	#DIV/0!	#DIV/0!	#DIV/0!	#DIV/0!	#DIV/0!	#DIV/0!
CG18234	#VALUE!	#VALUE!	#VALUE!	#VALUE!	#VALUE!	#VALUE!	#VALUE!	#VALUE!	#VALUE!	#VALUE!	#VALUE!	#VALUE!	#VALUE!	#VALUE!	#VALUE!	#VALUE!	#VALUE!	#VALUE!	#VALUE!	#VALUE!	#VALUE!	#VALUE!	#VALUE!	#VALUE!	#VALUE!

### Sheet: FlyAtlas2
Raw values	Sample No.
Gene Symbol	1	2	3	4	5	6	7	8	9	10	11	12	13	14	15	16	17	18	19	20	21	22	23	24	25	26	27	28	29	30	31	32	33	34	35	36	37	38	39	40	41	42	Correlation with Col4a1			Sample No.	Tissue
vkg	30	22	1	10	12	211	26	36	29	34	29	14	8	47	39	57	49	7	7	0	1	7	2	2	3	143	40	8	8	171	51	15	6	80	102	37	9	1	50	24	40	25	0.981192			1	3rd Instar Larval CNS
Col4a1	31	34	2	12	13	311	38	39	29	45	33	15	7	33	23	48	40	9	9	1	2	6	3	3	4	243	77	9	10	251	86	17	7	135	173	41	9	1	49	24	52	34	1			2	3rd Instar Larval Trachea
PH4alphaEFB	31	23	5	6	12	48	3	25	19	16	19	17	22	38	37	30	31	29	38	4	9	34	34	11	19	32	40	4	3	33	51	20	21	162	117	16	10	80	26	26	19	24	0.433844			3	3rd Instar Larval Midgut
PH4alphaMP	0	20	0	1	0	0	0	43	23	2	2	2	4	0	0	0	0	0	0	0	0	0	0	0	0	0	0	0	1	0	0	1	0	8	7	0	1	0	3	3	1	2	-0.0005335			4	3rd Instar Larval Hindgut
PH4alphaSG2	0	1	1	0	0	2	233	3	7	0	0	0	0	0	0	1	0	0	0	1	0	0	0	0	0	0	0	13	23	0	0	0	0	0	0	0	0	0	0	0	0	0	-0.0322659			5	3rd Instar Larval Malpighian Tubule
PH4alphaSG1	0	1	0	0	0	1	148	2	4	0	0	0	0	0	0	0	0	0	0	0	0	0	0	0	0	0	0	0	0	0	0	1	0	0	0	0	0	20	0	0	0	1	-0.0339165			6	3rd Instar Larval Fat Body
PH4alphaNE1	0	2	0	0	0	0	0	13	1	0	0	0	0	1	1	0	0	0	0	0	0	0	0	0	0	0	0	0	0	0	0	0	1	0	0	0	0	2	0	0	0	0	-0.0561519			7	3rd Instar Larval Salivary Gland
CG31013	0	0	1	0	0	1	0	0	1	0	0	0	0	0	0	0	0	0	0	1	0	0	0	0	1	0	1	0	0	0	1	0	0	0	0	4	61	0	0	1	2	8	-0.0849718			8	3rd Instar Larval Carcass
CG9698	0	0	0	0	0	0	0	0	0	0	0	0	0	0	0	0	0	0	0	0	0	0	0	0	0	0	0	0	0	0	0	0	0	0	0	0	0	16	0	0	0	1	-0.10556			9	3rd Instar Larval Whole
PH4alphaPV	0	0	31	0	1	0	0	0	19	0	0	0	0	0	0	0	0	0	0	16	4	0	0	2	1	0	0	2	0	5	0	0	0	0	0	17	0	0	1	0	10	0	-0.105699			10	Adult Female Head
CG18234	0	0	0	0	0	0	0	0	0	0	0	0	0	0	0	0	0	0	0	0	1	0	2	0	0	0	2	0	0	0	0	7	0	2	2	0	6	372	0	3	0	22	-0.106642			11	Adult Male Head
CG34345	0	0	0	0	0	0	0	0	0	0	0	0	0	0	0	0	0	0	0	0	0	0	0	0	0	0	0	0	0	0	0	0	0	0	0	0	1	45	0	0	0	2	-0.107007			12	Adult Female Eye
CG31016	0	0	0	0	0	0	0	0	0	0	0	0	0	0	0	0	0	0	0	0	0	0	0	0	0	0	0	0	0	0	0	1	0	0	0	0	1	72	0	0	0	4	-0.107571			13	Adult Male Eye
CG18231	0	0	0	0	0	0	0	0	0	0	0	0	0	0	0	0	0	0	0	0	1	0	2	0	0	0	2	0	0	0	0	6	0	0	0	0	5	404	0	3	0	16	-0.107921			14	Adult Female Brain
CG4174	0	0	0	0	0	0	0	0	0	0	0	0	0	0	1	0	0	0	0	0	0	0	1	0	0	0	1	0	0	0	0	3	0	0	0	6	3	234	0	2	3	10	-0.108267			15	Adult Male Brain
PH4alphaNE3	0	0	0	0	0	0	0	0	0	0	0	0	0	0	0	0	0	0	0	0	1	0	1	0	0	0	3	0	0	0	0	7	0	0	0	0	6	405	0	3	0	25	-0.108512			16	Adult Female Thoracico Abdominal Ganglion
CG18233	0	0	0	0	0	0	0	0	0	0	0	0	0	0	0	0	0	0	0	0	1	0	1	0	0	0	1	0	0	0	1	5	0	0	0	0	5	334	0	3	0	20	-0.10854			17	Adult Male Thoracico Abdominal Ganglion
PH4alphaNE2	0	0	0	0	0	0	0	0	0	0	0	0	0	0	0	0	0	0	0	0	1	0	1	0	0	0	2	0	0	0	1	5	0	0	0	0	5	311	0	2	0	21	-0.108589			18	Adult Female Crop
CG32199	0	0	0	0	0	0	0	0	0	0	0	0	0	0	0	0	0	0	0	0	1	0	1	0	0	0	2	0	0	0	0	5	0	0	0	0	6	335	0	3	0	21	-0.108925			19	Adult Male Crop
CG32201	0	0	0	0	0	0	0	0	0	0	0	0	0	0	0	0	0	0	0	0	0	0	1	0	0	0	0	0	0	0	0	3	0	0	0	0	3	184	0	1	0	12	-0.109063			20	Adult Female Midgut
CG31524	0	0	0	0	0	0	0	0	0	0	0	0	0	0	0	0	0	0	0	0	1	0	1	0	0	0	1	0	0	0	0	4	0	0	0	0	4	220	0	2	0	13	-0.109496			21	Adult Male Midgut
CG34041	0	0	0	0	0	0	1	0	0	0	0	0	0	1	1	0	0	0	0	0	1	0	2	0	1	0	4	0	0	0	1	7	0	0	0	0	11	552	0	5	0	45	-0.109541			22	Adult Female Hindgut
CG11828	0	0	0	0	0	0	0	0	0	0	1	1	2	0	0	0	0	0	0	0	1	0	2	0	0	0	5	0	0	0	1	6	0	0	0	0	7	361	0	3	0	27	-0.109791			23	Adult Male Hindgut
CG31021	0	0	0	0	0	0	0	0	0	0	0	0	0	0	0	0	0	0	0	0	1	0	1	0	1	0	2	0	0	0	0	4	0	0	0	0	4	224	0	2	0	16	-0.109916			24	Adult Female Malpighian Tubule
CG31371	0	0	0	0	0	0	1	1	0	0	0	0	0	0	0	0	0	0	0	0	0	0	0	0	0	0	0	0	0	0	0	1	10	0	0	0	0	1	0	0	0	0	-0.110752			25	Adult Male Malpighian Tubule
CG15539	0	0	0	0	0	0	4	0	0	0	1	0	0	1	2	0	0	0	0	0	1	0	1	0	0	0	1	0	0	0	0	3	0	0	0	0	3	172	0	2	0	9	-0.111145			26	Adult Female Fat Body
CG15864	7	1	0	0	0	0	1	1	1	2	2	1	1	2	2	1	1	1	0	0	1	1	1	0	0	0	1	0	0	0	0	4	0	1	1	1	8	225	0	2	1	17	-0.11403			27	Adult Male Fat Body
CG18749	5	1	1	1	1	0	1	1	1	1	2	1	1	2	3	2	1	1	1	1	1	1	1	0	1	1	1	0	0	1	1	2	1	0	0	1	4	36	1	1	1	6	-0.146589			28	Adult Female Salivary Gland
																																														29	Adult Male Salivary Gland
Normalised values	Sample No.																																													30	Adult Female Heart
Gene Symbol	1	2	3	4	5	6	7	8	9	10	11	12	13	14	15	16	17	18	19	20	21	22	23	24	25	26	27	28	29	30	31	32	33	34	35	36	37	38	39	40	41	42				31	Adult Male Heart
vkg	14.218	10.4265	0.473934	4.73934	5.6872	100	12.3223	17.0616	13.7441	16.1137	13.7441	6.63507	3.79147	22.2749	18.4834	27.0142	23.2227	3.31754	3.31754	0	0.473934	3.31754	0.947867	0.947867	1.4218	67.7725	18.9573	3.79147	3.79147	81.0427	24.1706	7.109	2.8436	37.9147	48.3412	17.5355	4.2654	0.473934	23.6967	11.3744	18.9573	11.8483				32	Adult Female Rectal Pad
Col4a1	9.96785	10.9325	0.643087	3.85852	4.18006	100	12.2186	12.5402	9.32476	14.4695	10.6109	4.82315	2.2508	10.6109	7.3955	15.4341	12.8617	2.89389	2.89389	0.321543	0.643087	1.92926	0.96463	0.96463	1.28617	78.135	24.7588	2.89389	3.21543	80.7074	27.6527	5.46624	2.2508	43.4084	55.627	13.1833	2.89389	0.321543	15.7556	7.71704	16.7203	10.9325				34	Adult Female Virgin Spermathecum
PH4alphaEFB	19.1358	14.1975	3.08642	3.7037	7.40741	29.6296	1.85185	15.4321	11.7284	9.87654	11.7284	10.4938	13.5802	23.4568	22.8395	18.5185	19.1358	17.9012	23.4568	2.46914	5.55556	20.9877	20.9877	6.79012	11.7284	19.7531	24.6914	2.46914	1.85185	20.3704	31.4815	12.3457	12.963	100	72.2222	9.87654	6.17284	49.3827	16.0494	16.0494	11.7284	14.8148				35	Adult Female Mated Spermathecum
PH4alphaMP	0	46.5116	0	2.32558	0	0	0	100	53.4884	4.65116	4.65116	4.65116	9.30233	0	0	0	0	0	0	0	0	0	0	0	0	0	0	0	2.32558	0	0	2.32558	0	18.6047	16.2791	0	2.32558	0	6.97674	6.97674	2.32558	4.65116				36	Adult Female Ovary
PH4alphaSG2	0	0.429185	0.429185	0	0	0.858369	100	1.28755	3.00429	0	0	0	0	0	0	0.429185	0	0	0	0.429185	0	0	0	0	0	0	0	5.5794	9.87124	0	0	0	0	0	0	0	0	0	0	0	0	0				37	Adult Male Testis
PH4alphaSG1	0	0.675676	0	0	0	0.675676	100	1.35135	2.7027	0	0	0	0	0	0	0	0	0	0	0	0	0	0	0	0	0	0	0	0	0	0	0.675676	0	0	0	0	0	13.5135	0	0	0	0.675676				38	Adult Male Accessory Gland
PH4alphaNE1	0	15.3846	0	0	0	0	0	100	7.69231	0	0	0	0	7.69231	7.69231	0	0	0	0	0	0	0	0	0	0	0	0	0	0	0	0	0	7.69231	0	0	0	0	15.3846	0	0	0	0				39	Adult Female Carcass
CG31013	0	0	1.63934	0	0	1.63934	0	0	1.63934	0	0	0	0	0	0	0	0	0	0	1.63934	0	0	0	0	1.63934	0	1.63934	0	0	0	1.63934	0	0	0	0	6.55738	100	0	0	1.63934	3.27869	13.1148				40	Adult Male Carcass
CG9698	0	0	0	0	0	0	0	0	0	0	0	0	0	0	0	0	0	0	0	0	0	0	0	0	0	0	0	0	0	0	0	0	0	0	0	0	0	100	0	0	0	6.25				41	Adult Female Whole
PH4alphaPV	0	0	100	0	3.22581	0	0	0	61.2903	0	0	0	0	0	0	0	0	0	0	51.6129	12.9032	0	0	6.45161	3.22581	0	0	6.45161	0	16.129	0	0	0	0	0	54.8387	0	0	3.22581	0	32.2581	0				42	Adult Male Whole
CG18234	0	0	0	0	0	0	0	0	0	0	0	0	0	0	0	0	0	0	0	0	0.268817	0	0.537634	0	0	0	0.537634	0	0	0	0	1.88172	0	0.537634	0.537634	0	1.6129	100	0	0.806452	0	5.91398
CG34345	0	0	0	0	0	0	0	0	0	0	0	0	0	0	0	0	0	0	0	0	0	0	0	0	0	0	0	0	0	0	0	0	0	0	0	0	2.22222	100	0	0	0	4.44444
CG31016	0	0	0	0	0	0	0	0	0	0	0	0	0	0	0	0	0	0	0	0	0	0	0	0	0	0	0	0	0	0	0	1.38889	0	0	0	0	1.38889	100	0	0	0	5.55556
CG18231	0	0	0	0	0	0	0	0	0	0	0	0	0	0	0	0	0	0	0	0	0.247525	0	0.49505	0	0	0	0.49505	0	0	0	0	1.48515	0	0	0	0	1.23762	100	0	0.742574	0	3.9604
CG4174	0	0	0	0	0	0	0	0	0	0	0	0	0	0	0.42735	0	0	0	0	0	0	0	0.42735	0	0	0	0.42735	0	0	0	0	1.28205	0	0	0	2.5641	1.28205	100	0	0.854701	1.28205	4.2735
PH4alphaNE3	0	0	0	0	0	0	0	0	0	0	0	0	0	0	0	0	0	0	0	0	0.246914	0	0.246914	0	0	0	0.740741	0	0	0	0	1.7284	0	0	0	0	1.48148	100	0	0.740741	0	6.17284
CG18233	0	0	0	0	0	0	0	0	0	0	0	0	0	0	0	0	0	0	0	0	0.299401	0	0.299401	0	0	0	0.299401	0	0	0	0.299401	1.49701	0	0	0	0	1.49701	100	0	0.898204	0	5.98802
PH4alphaNE2	0	0	0	0	0	0	0	0	0	0	0	0	0	0	0	0	0	0	0	0	0.321543	0	0.321543	0	0	0	0.643087	0	0	0	0.321543	1.60772	0	0	0	0	1.60772	100	0	0.643087	0	6.75241
CG32199	0	0	0	0	0	0	0	0	0	0	0	0	0	0	0	0	0	0	0	0	0.298507	0	0.298507	0	0	0	0.597015	0	0	0	0	1.49254	0	0	0	0	1.79104	100	0	0.895522	0	6.26866
CG32201	0	0	0	0	0	0	0	0	0	0	0	0	0	0	0	0	0	0	0	0	0	0	0.543478	0	0	0	0	0	0	0	0	1.63043	0	0	0	0	1.63043	100	0	0.543478	0	6.52174
CG31524	0	0	0	0	0	0	0	0	0	0	0	0	0	0	0	0	0	0	0	0	0.454545	0	0.454545	0	0	0	0.454545	0	0	0	0	1.81818	0	0	0	0	1.81818	100	0	0.909091	0	5.90909
CG34041	0	0	0	0	0	0	0.181159	0	0	0	0	0	0	0.181159	0.181159	0	0	0	0	0	0.181159	0	0.362319	0	0.181159	0	0.724638	0	0	0	0.181159	1.26812	0	0	0	0	1.99275	100	0	0.905797	0	8.15217
CG11828	0	0	0	0	0	0	0	0	0	0	0.277008	0.277008	0.554017	0	0	0	0	0	0	0	0.277008	0	0.554017	0	0	0	1.38504	0	0	0	0.277008	1.66205	0	0	0	0	1.93906	100	0	0.831025	0	7.47922
CG31021	0	0	0	0	0	0	0	0	0	0	0	0	0	0	0	0	0	0	0	0	0.446429	0	0.446429	0	0.446429	0	0.892857	0	0	0	0	1.78571	0	0	0	0	1.78571	100	0	0.892857	0	7.14286
CG31371	0	0	0	0	0	0	10	10	0	0	0	0	0	0	0	0	0	0	0	0	0	0	0	0	0	0	0	0	0	0	0	10	100	0	0	0	0	10	0	0	0	0
CG15539	0	0	0	0	0	0	2.32558	0	0	0	0.581395	0	0	0.581395	1.16279	0	0	0	0	0	0.581395	0	0.581395	0	0	0	0.581395	0	0	0	0	1.74419	0	0	0	0	1.74419	100	0	1.16279	0	5.23256
CG15864	3.11111	0.444444	0	0	0	0	0.444444	0.444444	0.444444	0.888889	0.888889	0.444444	0.444444	0.888889	0.888889	0.444444	0.444444	0.444444	0	0	0.444444	0.444444	0.444444	0	0	0	0.444444	0	0	0	0	1.77778	0	0.444444	0.444444	0.444444	3.55556	100	0	0.888889	0.444444	7.55556
CG18749	13.8889	2.77778	2.77778	2.77778	2.77778	0	2.77778	2.77778	2.77778	2.77778	5.55556	2.77778	2.77778	5.55556	8.33333	5.55556	2.77778	2.77778	2.77778	2.77778	2.77778	2.77778	2.77778	0	2.77778	2.77778	2.77778	0	0	2.77778	2.77778	5.55556	2.77778	0	0	2.77778	11.1111	100	2.77778	2.77778	2.77778	16.6667

### Sheet: modENCODE_Anatomy
Raw values	Sample No.
Gene Symbol	1	2	3	4	5	6	7	8	9	10	11	12	13	14	15	16	17	18	19	20	21	22	23	24	25	26	27	28	29	Correlation with Col4a1			Sample No.	Tissue
vkg	7	8	29	70	30	21	58	37	22	64	45	29	1	2	1	15	7	4	83	15	35	13	83	52	35	14	12	3	4	0.958527			1	Imaginal Disc, 3rd Instar Larvae Wandering
Col4a1	11	14	59	182	87	42	170	87	53	148	95	53	2	4	3	30	13	6	302	39	112	24	183	108	75	22	21	5	8	1			2	Central Nervous System, 3rd Instar Larvae
CG31371	0	0	0	0	0	0	0	0	0	0	0	0	0	0	0	0	0	0	0	0	1	0	0	0	0	0	0	0	0	0.118541			3	Central Nervous System, Pupae P8
PH4alphaMP	0	1	0	0	1	1	1	0	1	1	1	1	0	0	1	0	0	0	0	0	0	38	1	1	1	0	0	1	0	-0.105895			4	Head, Virgin 1-Day Female
PH4alphaEFB	7	17	23	15	8	8	9	8	7	12	13	14	3	55	7	5	4	5	9	11	8	16	12	11	11	5	4	4	45	-0.110461			5	Head, Virgin 4-Day Female
CG31016	0	0	0	0	0	0	0	0	0	0	0	0	0	0	0	0	0	0	0	0	0	0	0	0	0	0	0	0	6	-0.158606			6	Head, Virgin 20-Day Female
CG34345	0	0	0	0	0	0	0	0	0	0	0	0	0	0	0	0	0	0	0	0	0	0	0	0	0	0	0	0	13	-0.158606			7	Head, Mated 1-Day Female
CG18234	0	0	0	0	0	0	0	0	0	0	0	0	0	0	0	0	1	0	0	0	0	0	0	0	0	0	0	2	118	-0.16278			8	Head, Mated 4-Day Female
CG32201	0	0	0	0	0	0	0	0	0	0	0	0	0	0	0	0	0	0	0	0	0	0	0	0	0	0	0	2	74	-0.163207			9	Head, Mated 20-Day Female
CG34041	0	0	0	0	0	0	0	0	0	0	0	0	0	0	0	1	1	0	0	0	0	0	0	0	0	0	0	2	109	-0.164089			10	Head, Mated 1-Day Male
PH4alphaNE3	0	0	0	0	0	0	0	0	0	0	0	0	0	0	0	1	1	0	0	0	0	0	0	0	1	0	0	4	158	-0.164451			11	Head, Mated 4-Day Male
PH4alphaNE2	0	0	0	0	0	0	0	0	0	0	0	0	0	0	0	1	1	0	0	0	0	0	0	0	0	0	0	3	127	-0.164651			12	Head, Mated 20-Day Male
CG32199	0	0	0	0	0	0	0	0	0	0	0	0	0	0	0	1	1	0	0	0	0	0	0	0	0	0	0	4	146	-0.165025			13	Salivary Gland, 3rd Instar Larvae Wandering
CG15539	0	0	0	0	0	0	0	0	0	0	0	0	0	0	0	1	0	0	0	0	0	0	0	0	0	0	0	3	79	-0.166369			14	Salivary Gland, White Prepupae
CG18231	0	0	0	0	0	0	0	0	0	0	0	0	0	0	0	2	2	0	0	0	0	0	0	0	0	0	0	4	153	-0.166398			15	Digestive System, 3rd Instar Larvae Wandering
CG18233	1	0	0	0	0	0	0	0	0	0	0	0	0	0	0	1	1	1	0	0	0	0	0	0	1	0	0	7	199	-0.167433			16	Digestive System, 1-Day Adult
CG31524	0	0	0	0	0	0	0	0	0	0	0	0	0	0	0	0	0	0	0	0	0	0	0	0	0	0	0	2	34	-0.168469			17	Digestive System, 4-Day Adult
CG15864	8	12	7	2	1	1	1	2	1	1	4	3	1	1	0	2	2	1	2	3	7	4	1	2	1	0	0	11	310	-0.168477			18	Digestive System, 20-Day Adult
CG11828	0	0	0	0	0	0	0	0	0	0	0	0	0	0	0	1	1	0	0	0	0	0	0	0	0	0	0	5	100	-0.16959			19	Fat Body, 3rd Instar Larvae Wandering
CG31021	0	0	0	0	0	0	0	0	0	0	0	0	0	0	0	1	1	0	0	0	0	0	0	0	1	0	0	6	112	-0.169776			20	Fat Body, White Prepupae
CG9698	0	0	0	0	0	0	0	0	0	0	0	0	0	0	0	0	0	0	0	0	0	0	0	0	0	0	0	1	9	-0.176728			21	Fat Body, Pupae P8
PH4alphaSG1	1	0	0	0	0	0	0	0	0	0	0	0	18	1	0	0	0	0	0	0	0	1	0	0	0	0	0	0	9	-0.25335			22	Carcass, 3rd Instar Larvae Wandering
CG31013	33	0	0	0	0	0	0	0	0	0	0	0	0	1	0	0	0	0	1	5	1	0	0	0	0	0	0	35	9	-0.253625			23	Carcass, 1-Day Adult
CG4174	5	0	0	0	0	0	0	0	0	0	0	0	0	0	0	0	0	0	0	1	1	0	0	0	0	9	5	7	27	-0.272291			24	Carcass, 4-Day Adult
PH4alphaPV	1	0	0	0	0	0	0	0	0	0	0	0	1	0	14	2	2	3	0	0	0	0	0	1	1	2	4	0	0	-0.297657			25	Carcass, 20-Day Adult
PH4alphaSG2	0	0	0	0	0	0	0	0	0	0	0	0	1	0	3	1	1	1	0	0	0	0	0	0	0	0	0	0	0	-0.32127			26	Ovary, Virgin 4-Day Female
CG18749	24	19	13	4	4	5	3	4	4	4	7	8	2	3	15	6	6	5	4	10	15	16	4	5	5	23	16	59	104	-0.331209			27	Ovary, Mated 4-Day Female
PH4alphaNE1	0	0	0	0	0	0	0	0	0	0	0	0	0	0	0	0	0	0	0	0	0	0	0	0	0	0	0	0	0	#DIV/0!			28	Testis, Mated 4-Day Male
																																	29	Accessory Gland, Mated 4-Day Male
Normalised values
Gene Symbol	1	2	3	4	5	6	7	8	9	10	11	12	13	14	15	16	17	18	19	20	21	22	23	24	25	26	27	28	29
vkg	8.43373	9.63855	34.9398	84.3373	36.1446	25.3012	69.8795	44.5783	26.506	77.1084	54.2169	34.9398	1.20482	2.40964	1.20482	18.0723	8.43373	4.81928	100	18.0723	42.1687	15.6627	100	62.6506	42.1687	16.8675	14.4578	3.61446	4.81928
Col4a1	3.64238	4.63576	19.5364	60.2649	28.8079	13.9073	56.2914	28.8079	17.5497	49.0066	31.457	17.5497	0.662252	1.3245	0.993377	9.93377	4.30464	1.98675	100	12.9139	37.0861	7.94702	60.596	35.7616	24.8344	7.28477	6.95364	1.65563	2.64901
CG31371	0	0	0	0	0	0	0	0	0	0	0	0	0	0	0	0	0	0	0	0	100	0	0	0	0	0	0	0	0
PH4alphaMP	0	2.63158	0	0	2.63158	2.63158	2.63158	0	2.63158	2.63158	2.63158	2.63158	0	0	2.63158	0	0	0	0	0	0	100	2.63158	2.63158	2.63158	0	0	2.63158	0
PH4alphaEFB	12.7273	30.9091	41.8182	27.2727	14.5455	14.5455	16.3636	14.5455	12.7273	21.8182	23.6364	25.4545	5.45455	100	12.7273	9.09091	7.27273	9.09091	16.3636	20	14.5455	29.0909	21.8182	20	20	9.09091	7.27273	7.27273	81.8182
CG31016	0	0	0	0	0	0	0	0	0	0	0	0	0	0	0	0	0	0	0	0	0	0	0	0	0	0	0	0	100
CG34345	0	0	0	0	0	0	0	0	0	0	0	0	0	0	0	0	0	0	0	0	0	0	0	0	0	0	0	0	100
CG18234	0	0	0	0	0	0	0	0	0	0	0	0	0	0	0	0	0.847458	0	0	0	0	0	0	0	0	0	0	1.69492	100
CG32201	0	0	0	0	0	0	0	0	0	0	0	0	0	0	0	0	0	0	0	0	0	0	0	0	0	0	0	2.7027	100
CG34041	0	0	0	0	0	0	0	0	0	0	0	0	0	0	0	0.917431	0.917431	0	0	0	0	0	0	0	0	0	0	1.83486	100
PH4alphaNE3	0	0	0	0	0	0	0	0	0	0	0	0	0	0	0	0.632911	0.632911	0	0	0	0	0	0	0	0.632911	0	0	2.53165	100
PH4alphaNE2	0	0	0	0	0	0	0	0	0	0	0	0	0	0	0	0.787402	0.787402	0	0	0	0	0	0	0	0	0	0	2.3622	100
CG32199	0	0	0	0	0	0	0	0	0	0	0	0	0	0	0	0.684932	0.684932	0	0	0	0	0	0	0	0	0	0	2.73973	100
CG15539	0	0	0	0	0	0	0	0	0	0	0	0	0	0	0	1.26582	0	0	0	0	0	0	0	0	0	0	0	3.79747	100
CG18231	0	0	0	0	0	0	0	0	0	0	0	0	0	0	0	1.30719	1.30719	0	0	0	0	0	0	0	0	0	0	2.61438	100
CG18233	0.502513	0	0	0	0	0	0	0	0	0	0	0	0	0	0	0.502513	0.502513	0.502513	0	0	0	0	0	0	0.502513	0	0	3.51759	100
CG31524	0	0	0	0	0	0	0	0	0	0	0	0	0	0	0	0	0	0	0	0	0	0	0	0	0	0	0	5.88235	100
CG15864	2.58065	3.87097	2.25806	0.645161	0.322581	0.322581	0.322581	0.645161	0.322581	0.322581	1.29032	0.967742	0.322581	0.322581	0	0.645161	0.645161	0.322581	0.645161	0.967742	2.25806	1.29032	0.322581	0.645161	0.322581	0	0	3.54839	100
CG11828	0	0	0	0	0	0	0	0	0	0	0	0	0	0	0	1	1	0	0	0	0	0	0	0	0	0	0	5	100
CG31021	0	0	0	0	0	0	0	0	0	0	0	0	0	0	0	0.892857	0.892857	0	0	0	0	0	0	0	0.892857	0	0	5.35714	100
CG9698	0	0	0	0	0	0	0	0	0	0	0	0	0	0	0	0	0	0	0	0	0	0	0	0	0	0	0	11.1111	100
PH4alphaSG1	5.55556	0	0	0	0	0	0	0	0	0	0	0	100	5.55556	0	0	0	0	0	0	0	5.55556	0	0	0	0	0	0	50
CG31013	94.2857	0	0	0	0	0	0	0	0	0	0	0	0	2.85714	0	0	0	0	2.85714	14.2857	2.85714	0	0	0	0	0	0	100	25.7143
CG4174	18.5185	0	0	0	0	0	0	0	0	0	0	0	0	0	0	0	0	0	0	3.7037	3.7037	0	0	0	0	33.3333	18.5185	25.9259	100
PH4alphaPV	7.14286	0	0	0	0	0	0	0	0	0	0	0	7.14286	0	100	14.2857	14.2857	21.4286	0	0	0	0	0	7.14286	7.14286	14.2857	28.5714	0	0
PH4alphaSG2	0	0	0	0	0	0	0	0	0	0	0	0	33.3333	0	100	33.3333	33.3333	33.3333	0	0	0	0	0	0	0	0	0	0	0
CG18749	23.0769	18.2692	12.5	3.84615	3.84615	4.80769	2.88462	3.84615	3.84615	3.84615	6.73077	7.69231	1.92308	2.88462	14.4231	5.76923	5.76923	4.80769	3.84615	9.61538	14.4231	15.3846	3.84615	4.80769	4.80769	22.1154	15.3846	56.7308	100
PH4alphaNE1	#DIV/0!	#DIV/0!	#DIV/0!	#DIV/0!	#DIV/0!	#DIV/0!	#DIV/0!	#DIV/0!	#DIV/0!	#DIV/0!	#DIV/0!	#DIV/0!	#DIV/0!	#DIV/0!	#DIV/0!	#DIV/0!	#DIV/0!	#DIV/0!	#DIV/0!	#DIV/0!	#DIV/0!	#DIV/0!	#DIV/0!	#DIV/0!	#DIV/0!	#DIV/0!	#DIV/0!	#DIV/0!	#DIV/0!

### Sheet: modENCODE_Cell_Lines
Raw values	Sample No.
Gene Symbol	1	2	3	4	5	6	7	8	9	10	11	12	13	14	15	16	17	18	19	20	21	22	23	24	Correlation with Col4a1			Sample No.	Cell Line
vkg	5	1288	232	92	32	12	12	1238	56	203	221	288	36	1173	0	642	52	550	2	69	4	131	4	5	0.99496			1	Schneider Line 2 S2R+
Col4a1	13	2446	458	228	93	22	45	2509	134	340	338	508	108	1982	0	1130	138	1213	6	124	9	242	14	11	1			2	Schneider Line 2 Sg4
PH4alphaEFB	170	416	177	26	65	40	188	323	79	178	176	128	248	105	78	112	187	149	193	69	293	29	29	9	0.53043			3	Embryonic 1182-4H
CG31524	0	0	0	0	0	0	0	0	0	0	0	1	0	0	0	0	0	1	0	0	0	0	0	0	0.141879			4	Embryonic GM2
CG18749	21	19	13	24	16	27	24	18	16	14	17	17	13	16	19	27	21	20	19	20	23	16	24	9	-0.0363308			5	Embryonic Kc167
PH4alphaNE2	4	0	0	0	0	0	0	0	0	0	0	1	0	0	0	0	0	1	0	0	0	0	0	0	-0.0833731			6	Embryonic S1
PH4alphaMP	0	0	0	0	1	0	0	0	0	0	0	0	0	0	0	0	0	0	0	0	0	0	0	0	-0.113489			7	Embryonic S3
PH4alphaNE1	0	0	0	0	1	0	0	0	0	0	0	0	0	0	0	0	0	0	0	0	0	0	0	0	-0.113489			8	Leg Disc CME L1
PH4alphaPV	0	0	0	0	0	0	0	0	0	0	0	0	0	0	0	0	0	0	0	0	0	0	15	0	-0.13527			9	Wing Disc CME-W2
CG31013	0	0	0	0	0	0	0	0	0	0	0	1	0	0	0	0	0	0	0	0	0	0	14	0	-0.135279			10	Wing Disc ML-Dmd8
CG31021	0	0	0	0	0	0	0	0	0	0	0	0	0	0	0	0	0	0	0	0	0	0	0	1	-0.136097			11	Wing Disc ML-Dmd9
PH4alphaNE3	0	0	0	0	0	0	0	0	0	0	0	0	0	0	0	0	0	0	0	0	0	0	0	2	-0.136097			12	Wing Disc ML-Dmd16-C3
CG15539	0	0	0	0	0	0	0	0	0	0	0	0	0	0	21	0	0	0	0	0	0	0	0	0	-0.13913			13	Wing Disc ML-Dmd21
PH4alphaSG1	0	0	0	0	0	0	0	0	0	0	0	0	0	0	35	0	0	0	0	0	0	0	0	0	-0.13913			14	Wing Disc ML-Dmd32
CG4174	0	0	0	0	11	0	0	0	0	0	0	4	0	0	0	0	0	3	0	9	7	0	0	0	-0.166016			15	Haltere Disc ML-Dmd17-C3
PH4alphaSG2	0	0	0	0	1	0	0	0	0	0	0	0	0	0	0	0	0	0	1	0	0	0	0	0	-0.181447			16	Eye-Antennal Disc ML-Dmd11
CG34041	3	0	0	0	0	0	0	0	0	0	0	0	0	0	4	0	0	0	0	0	0	0	0	0	-0.196782			17	Antennal Disc ML-Dmd20-C5
CG15864	3	3	2	8	7	3	13	4	9	3	8	1	2	3	5	11	3	3	2	4	4	9	17	7	-0.211724			18	Mixed Discs ML-Dmd4-C1
CG11828	0	0	0	0	0	0	0	0	0	0	0	0	0	0	0	0	0	0	0	0	0	0	0	0	#DIV/0!			19	CNS ML-Dmbg1-C1
CG18231	0	0	0	0	0	0	0	0	0	0	0	0	0	0	0	0	0	0	0	0	0	0	0	0	#DIV/0!			20	CNS ML-Dmbg2-C2
CG18233	0	0	0	0	0	0	0	0	0	0	0	0	0	0	0	0	0	0	0	0	0	0	0	0	#DIV/0!			21	Tumorous Blood Cells Mbn2
CG31016	0	0	0	0	0	0	0	0	0	0	0	0	0	0	0	0	0	0	0	0	0	0	0	0	#DIV/0!			22	Ovary Fgs/OSS
CG31371	0	0	0	0	0	0	0	0	0	0	0	0	0	0	0	0	0	0	0	0	0	0	0	0	#DIV/0!			23	Ovary OSC
CG32199	0	0	0	0	0	0	0	0	0	0	0	0	0	0	0	0	0	0	0	0	0	0	0	0	#DIV/0!			24	Ovary OSS
CG32201	0	0	0	0	0	0	0	0	0	0	0	0	0	0	0	0	0	0	0	0	0	0	0	0	#DIV/0!
CG9698	0	0	0	0	0	0	0	0	0	0	0	0	0	0	0	0	0	0	0	0	0	0	0	0	#DIV/0!
CG34345	0	0	0	0	0	0	0	0	0	0	0	0	0	0	0	0	0	0	0	0	0	0	0	0	#DIV/0!
CG18234	0	0	0	0	0	0	0	0	0	0	0	0	0	0	0	0	0	0	0	0	0	0	0	0	#DIV/0!
Normalised values
Gene Symbol	1	2	3	4	5	6	7	8	9	10	11	12	13	14	15	16	17	18	19	20	21	22	23	24
vkg	0.388199	100	18.0124	7.14286	2.48447	0.931677	0.931677	96.118	4.34783	15.7609	17.1584	22.3602	2.79503	91.0714	0	49.8447	4.03727	42.7019	0.15528	5.35714	0.310559	10.1708	0.310559	0.388199
Col4a1	0.518135	97.489	18.2543	9.08729	3.70666	0.876843	1.79354	100	5.34077	13.5512	13.4715	20.2471	4.3045	78.9956	0	45.0379	5.5002	48.346	0.239139	4.94221	0.358709	9.64528	0.557991	0.438422
PH4alphaEFB	40.8654	100	42.5481	6.25	15.625	9.61538	45.1923	77.6442	18.9904	42.7885	42.3077	30.7692	59.6154	25.2404	18.75	26.9231	44.9519	35.8173	46.3942	16.5865	70.4327	6.97115	6.97115	2.16346
CG31524	0	0	0	0	0	0	0	0	0	0	0	100	0	0	0	0	0	100	0	0	0	0	0	0
CG18749	77.7778	70.3704	48.1481	88.8889	59.2593	100	88.8889	66.6667	59.2593	51.8519	62.963	62.963	48.1481	59.2593	70.3704	100	77.7778	74.0741	70.3704	74.0741	85.1852	59.2593	88.8889	33.3333
PH4alphaNE2	100	0	0	0	0	0	0	0	0	0	0	25	0	0	0	0	0	25	0	0	0	0	0	0
PH4alphaMP	0	0	0	0	100	0	0	0	0	0	0	0	0	0	0	0	0	0	0	0	0	0	0	0
PH4alphaNE1	0	0	0	0	100	0	0	0	0	0	0	0	0	0	0	0	0	0	0	0	0	0	0	0
PH4alphaPV	0	0	0	0	0	0	0	0	0	0	0	0	0	0	0	0	0	0	0	0	0	0	100	0
CG31013	0	0	0	0	0	0	0	0	0	0	0	7.14286	0	0	0	0	0	0	0	0	0	0	100	0
CG31021	0	0	0	0	0	0	0	0	0	0	0	0	0	0	0	0	0	0	0	0	0	0	0	100
PH4alphaNE3	0	0	0	0	0	0	0	0	0	0	0	0	0	0	0	0	0	0	0	0	0	0	0	100
CG15539	0	0	0	0	0	0	0	0	0	0	0	0	0	0	100	0	0	0	0	0	0	0	0	0
PH4alphaSG1	0	0	0	0	0	0	0	0	0	0	0	0	0	0	100	0	0	0	0	0	0	0	0	0
CG4174	0	0	0	0	100	0	0	0	0	0	0	36.3636	0	0	0	0	0	27.2727	0	81.8182	63.6364	0	0	0
PH4alphaSG2	0	0	0	0	100	0	0	0	0	0	0	0	0	0	0	0	0	0	100	0	0	0	0	0
CG34041	75	0	0	0	0	0	0	0	0	0	0	0	0	0	100	0	0	0	0	0	0	0	0	0
CG15864	17.6471	17.6471	11.7647	47.0588	41.1765	17.6471	76.4706	23.5294	52.9412	17.6471	47.0588	5.88235	11.7647	17.6471	29.4118	64.7059	17.6471	17.6471	11.7647	23.5294	23.5294	52.9412	100	41.1765
CG11828	#DIV/0!	#DIV/0!	#DIV/0!	#DIV/0!	#DIV/0!	#DIV/0!	#DIV/0!	#DIV/0!	#DIV/0!	#DIV/0!	#DIV/0!	#DIV/0!	#DIV/0!	#DIV/0!	#DIV/0!	#DIV/0!	#DIV/0!	#DIV/0!	#DIV/0!	#DIV/0!	#DIV/0!	#DIV/0!	#DIV/0!	#DIV/0!
CG18231	#DIV/0!	#DIV/0!	#DIV/0!	#DIV/0!	#DIV/0!	#DIV/0!	#DIV/0!	#DIV/0!	#DIV/0!	#DIV/0!	#DIV/0!	#DIV/0!	#DIV/0!	#DIV/0!	#DIV/0!	#DIV/0!	#DIV/0!	#DIV/0!	#DIV/0!	#DIV/0!	#DIV/0!	#DIV/0!	#DIV/0!	#DIV/0!
CG18233	#DIV/0!	#DIV/0!	#DIV/0!	#DIV/0!	#DIV/0!	#DIV/0!	#DIV/0!	#DIV/0!	#DIV/0!	#DIV/0!	#DIV/0!	#DIV/0!	#DIV/0!	#DIV/0!	#DIV/0!	#DIV/0!	#DIV/0!	#DIV/0!	#DIV/0!	#DIV/0!	#DIV/0!	#DIV/0!	#DIV/0!	#DIV/0!
CG31016	#DIV/0!	#DIV/0!	#DIV/0!	#DIV/0!	#DIV/0!	#DIV/0!	#DIV/0!	#DIV/0!	#DIV/0!	#DIV/0!	#DIV/0!	#DIV/0!	#DIV/0!	#DIV/0!	#DIV/0!	#DIV/0!	#DIV/0!	#DIV/0!	#DIV/0!	#DIV/0!	#DIV/0!	#DIV/0!	#DIV/0!	#DIV/0!
CG31371	#DIV/0!	#DIV/0!	#DIV/0!	#DIV/0!	#DIV/0!	#DIV/0!	#DIV/0!	#DIV/0!	#DIV/0!	#DIV/0!	#DIV/0!	#DIV/0!	#DIV/0!	#DIV/0!	#DIV/0!	#DIV/0!	#DIV/0!	#DIV/0!	#DIV/0!	#DIV/0!	#DIV/0!	#DIV/0!	#DIV/0!	#DIV/0!
CG32199	#DIV/0!	#DIV/0!	#DIV/0!	#DIV/0!	#DIV/0!	#DIV/0!	#DIV/0!	#DIV/0!	#DIV/0!	#DIV/0!	#DIV/0!	#DIV/0!	#DIV/0!	#DIV/0!	#DIV/0!	#DIV/0!	#DIV/0!	#DIV/0!	#DIV/0!	#DIV/0!	#DIV/0!	#DIV/0!	#DIV/0!	#DIV/0!
CG32201	#DIV/0!	#DIV/0!	#DIV/0!	#DIV/0!	#DIV/0!	#DIV/0!	#DIV/0!	#DIV/0!	#DIV/0!	#DIV/0!	#DIV/0!	#DIV/0!	#DIV/0!	#DIV/0!	#DIV/0!	#DIV/0!	#DIV/0!	#DIV/0!	#DIV/0!	#DIV/0!	#DIV/0!	#DIV/0!	#DIV/0!	#DIV/0!
CG9698	#DIV/0!	#DIV/0!	#DIV/0!	#DIV/0!	#DIV/0!	#DIV/0!	#DIV/0!	#DIV/0!	#DIV/0!	#DIV/0!	#DIV/0!	#DIV/0!	#DIV/0!	#DIV/0!	#DIV/0!	#DIV/0!	#DIV/0!	#DIV/0!	#DIV/0!	#DIV/0!	#DIV/0!	#DIV/0!	#DIV/0!	#DIV/0!
CG34345	#DIV/0!	#DIV/0!	#DIV/0!	#DIV/0!	#DIV/0!	#DIV/0!	#DIV/0!	#DIV/0!	#DIV/0!	#DIV/0!	#DIV/0!	#DIV/0!	#DIV/0!	#DIV/0!	#DIV/0!	#DIV/0!	#DIV/0!	#DIV/0!	#DIV/0!	#DIV/0!	#DIV/0!	#DIV/0!	#DIV/0!	#DIV/0!
CG18234	#DIV/0!	#DIV/0!	#DIV/0!	#DIV/0!	#DIV/0!	#DIV/0!	#DIV/0!	#DIV/0!	#DIV/0!	#DIV/0!	#DIV/0!	#DIV/0!	#DIV/0!	#DIV/0!	#DIV/0!	#DIV/0!	#DIV/0!	#DIV/0!	#DIV/0!	#DIV/0!	#DIV/0!	#DIV/0!	#DIV/0!	#DIV/0!

### Sheet: modENCODE_Treatments
Raw values	Sample No.
Gene Symbol	1	2	3	4	5	6	7	8	9	10	11	12	13	14	15	16	17	18	19	20	21	22	23	24	25	Correlation with Col4a1			Sample No.	Treatment
vkg	14	15	45	45	9	48	6	59	6	43	16	12	44	55	32	9	14	21	31	36	111	100	13	52	37	0.784975			1	Extended Cold, 4-Day Adult
Col4a1	37	32	96	109	22	105	17	199	35	128	69	22	110	124	73	28	46	49	58	88	247	79	16	46	33	1			2	Cold Shock, 4-Day Adult
PH4alphaSG2	0	0	1	2	2	1	0	6	0	3	0	1	3	2	2	0	0	0	0	2	3	10	1	1	1	0.494713			3	Heat Shock, 4-Day Adult
PH4alphaSG1	0	0	2	5	4	2	0	1	0	1	0	0	8	5	5	0	0	0	0	6	4	3	0	2	0	0.452759			4	Cadmium 50 mM 6 Hrs, Larvae L3
PH4alphaNE1	0	0	2	3	0	2	0	0	0	1	0	0	4	3	1	0	0	0	0	1	5	13	1	1	0	0.364316			5	Cadmium 50 mM 12 Hrs, Larvae L3
PH4alphaPV	1	2	5	8	8	5	1	2	0	4	0	2	12	9	10	1	1	1	1	10	5	23	3	1	13	0.182432			6	Cadmium 50 mM 48 Hrs, 4-Day Adult
PH4alphaMP	1	1	3	9	30	3	0	1	0	2	0	0	8	5	17	1	1	0	0	11	4	11	3	3	3	-0.00525705			7	Cadmium 100 mM 48 Hrs, 4-Day Adult
PH4alphaEFB	10	9	16	14	12	8	5	14	2	8	5	9	10	12	6	2	6	8	10	15	13	25	45	34	28	-0.0710042			8	Copper 0.5 mM 12 Hrs, Larvae L3
CG31016	0	0	0	0	0	0	0	0	0	0	0	0	0	0	0	0	0	0	0	0	0	0	0	1	0	-0.104893			9	Copper 15 mM 48 Hrs, 4-Day Adult
CG15539	0	0	1	0	0	0	0	0	0	0	2	1	0	0	0	0	0	2	1	0	0	0	0	8	0	-0.150116			10	Zinc 5 mM 12 Hrs, Larvae L3
CG31021	1	0	2	0	0	0	1	0	0	0	0	2	0	0	0	0	0	2	3	0	0	0	1	23	0	-0.156083			11	Zinc 4.5 mM 48 Hrs, 4-Day Adult
CG31524	0	0	0	0	0	0	0	0	0	0	0	1	0	0	0	0	0	1	0	0	0	0	0	5	0	-0.158786			12	Ethanol 2.5% 3 Hrs, Larvae L3
CG11828	0	0	1	0	0	0	0	0	1	0	2	1	0	0	0	0	1	2	2	0	0	0	0	12	0	-0.163198			13	Ethanol 5% 3 Hrs, Larvae L3
PH4alphaNE2	1	0	1	0	0	0	0	0	1	0	2	1	0	0	0	0	1	2	2	0	0	0	0	14	0	-0.165988			14	Ethanol 10% 3 Hrs, Larvae L3
CG31371	0	0	0	0	0	0	0	0	0	0	0	0	0	0	0	0	0	0	0	0	0	1	1	1	0	-0.183152			15	Caffeine 1.5 mg/ml 4 Hrs, Larvae L3
CG34345	1	0	0	0	0	0	0	0	0	0	0	0	0	0	0	0	0	0	1	0	0	0	0	1	0	-0.183152			16	Caffeine 2.5 mg/ml 48 Hrs, 4-Day Adult
CG18233	0	0	1	0	0	0	0	0	3	0	6	1	0	0	0	0	0	4	2	0	0	0	0	3	0	-0.188211			17	Caffeine 25 mg/ml 48 Hrs, 4-Day Adult
CG18234	1	0	1	0	0	0	1	0	0	0	4	2	0	0	0	0	0	3	2	0	0	0	0	11	0	-0.195913			18	Paraquat 5 mM 48 Hrs, 4-Day Adult
CG32201	0	0	1	0	0	0	1	0	0	0	2	1	0	0	0	0	0	1	1	0	0	0	0	4	0	-0.20556			19	Paraquat 10 mM 48 Hrs, 4-Day Adult
CG34041	0	0	1	0	0	0	0	0	1	0	1	1	0	0	0	0	0	2	1	0	0	0	0	4	0	-0.207154			20	Rotenone 2 µg 12 Hrs, Larvae L3
CG32199	1	0	2	0	0	0	0	0	0	0	3	2	0	0	0	0	1	4	2	0	0	0	1	10	0	-0.211687			21	Rotenone 8 µg 12 Hrs, Larvae L3
PH4alphaNE3	1	0	2	0	0	0	1	0	2	0	3	2	0	0	0	0	1	4	3	0	0	0	0	12	0	-0.224895			22	Sindbis Virus, Larval Stage
CG9698	0	0	0	0	0	0	0	0	0	0	0	0	0	0	0	0	0	0	0	0	0	1	4	1	0	-0.228037			23	Sindbis Virus, Pupal Stage
CG18231	1	1	1	0	0	1	1	0	1	0	4	1	0	0	0	0	1	2	2	0	0	0	0	3	0	-0.278911			24	Sindbis Virus, 4-Day Adult Male
CG31013	1	0	1	1	3	1	2	0	4	0	6	2	1	2	2	1	1	3	4	2	1	1	3	3	0	-0.333676			25	Sindbis Virus, 4-Day Adult Female
CG15864	2	1	2	0	2	2	2	0	6	0	9	2	2	1	1	3	2	4	4	1	0	0	1	4	0	-0.3601
CG4174	0	0	1	0	1	2	4	0	5	0	3	3	0	1	0	4	1	4	2	0	1	0	1	2	2	-0.424663
CG18749	5	4	12	8	12	12	17	3	15	3	9	14	10	7	11	14	5	15	16	11	7	15	15	11	15	-0.522708
Normalised values
Gene Symbol	1	2	3	4	5	6	7	8	9	10	11	12	13	14	15	16	17	18	19	20	21	22	23	24	25
vkg	12.6126	13.5135	40.5405	40.5405	8.10811	43.2432	5.40541	53.1532	5.40541	38.7387	14.4144	10.8108	39.6396	49.5495	28.8288	8.10811	12.6126	18.9189	27.9279	32.4324	100	90.0901	11.7117	46.8468	33.3333
Col4a1	14.9798	12.9555	38.8664	44.1296	8.90688	42.5101	6.88259	80.5668	14.17	51.8219	27.9352	8.90688	44.5344	50.2024	29.5547	11.336	18.6235	19.8381	23.4818	35.6275	100	31.9838	6.47773	18.6235	13.3603
PH4alphaSG2	0	0	10	20	20	10	0	60	0	30	0	10	30	20	20	0	0	0	0	20	30	100	10	10	10
PH4alphaSG1	0	0	25	62.5	50	25	0	12.5	0	12.5	0	0	100	62.5	62.5	0	0	0	0	75	50	37.5	0	25	0
PH4alphaNE1	0	0	15.3846	23.0769	0	15.3846	0	0	0	7.69231	0	0	30.7692	23.0769	7.69231	0	0	0	0	7.69231	38.4615	100	7.69231	7.69231	0
PH4alphaPV	4.34783	8.69565	21.7391	34.7826	34.7826	21.7391	4.34783	8.69565	0	17.3913	0	8.69565	52.1739	39.1304	43.4783	4.34783	4.34783	4.34783	4.34783	43.4783	21.7391	100	13.0435	4.34783	56.5217
PH4alphaMP	3.33333	3.33333	10	30	100	10	0	3.33333	0	6.66667	0	0	26.6667	16.6667	56.6667	3.33333	3.33333	0	0	36.6667	13.3333	36.6667	10	10	10
PH4alphaEFB	22.2222	20	35.5556	31.1111	26.6667	17.7778	11.1111	31.1111	4.44444	17.7778	11.1111	20	22.2222	26.6667	13.3333	4.44444	13.3333	17.7778	22.2222	33.3333	28.8889	55.5556	100	75.5556	62.2222
CG31016	0	0	0	0	0	0	0	0	0	0	0	0	0	0	0	0	0	0	0	0	0	0	0	100	0
CG15539	0	0	12.5	0	0	0	0	0	0	0	25	12.5	0	0	0	0	0	25	12.5	0	0	0	0	100	0
CG31021	4.34783	0	8.69565	0	0	0	4.34783	0	0	0	0	8.69565	0	0	0	0	0	8.69565	13.0435	0	0	0	4.34783	100	0
CG31524	0	0	0	0	0	0	0	0	0	0	0	20	0	0	0	0	0	20	0	0	0	0	0	100	0
CG11828	0	0	8.33333	0	0	0	0	0	8.33333	0	16.6667	8.33333	0	0	0	0	8.33333	16.6667	16.6667	0	0	0	0	100	0
PH4alphaNE2	7.14286	0	7.14286	0	0	0	0	0	7.14286	0	14.2857	7.14286	0	0	0	0	7.14286	14.2857	14.2857	0	0	0	0	100	0
CG31371	0	0	0	0	0	0	0	0	0	0	0	0	0	0	0	0	0	0	0	0	0	100	100	100	0
CG34345	100	0	0	0	0	0	0	0	0	0	0	0	0	0	0	0	0	0	100	0	0	0	0	100	0
CG18233	0	0	16.6667	0	0	0	0	0	50	0	100	16.6667	0	0	0	0	0	66.6667	33.3333	0	0	0	0	50	0
CG18234	9.09091	0	9.09091	0	0	0	9.09091	0	0	0	36.3636	18.1818	0	0	0	0	0	27.2727	18.1818	0	0	0	0	100	0
CG32201	0	0	25	0	0	0	25	0	0	0	50	25	0	0	0	0	0	25	25	0	0	0	0	100	0
CG34041	0	0	25	0	0	0	0	0	25	0	25	25	0	0	0	0	0	50	25	0	0	0	0	100	0
CG32199	10	0	20	0	0	0	0	0	0	0	30	20	0	0	0	0	10	40	20	0	0	0	10	100	0
PH4alphaNE3	8.33333	0	16.6667	0	0	0	8.33333	0	16.6667	0	25	16.6667	0	0	0	0	8.33333	33.3333	25	0	0	0	0	100	0
CG9698	0	0	0	0	0	0	0	0	0	0	0	0	0	0	0	0	0	0	0	0	0	25	100	25	0
CG18231	25	25	25	0	0	25	25	0	25	0	100	25	0	0	0	0	25	50	50	0	0	0	0	75	0
CG31013	16.6667	0	16.6667	16.6667	50	16.6667	33.3333	0	66.6667	0	100	33.3333	16.6667	33.3333	33.3333	16.6667	16.6667	50	66.6667	33.3333	16.6667	16.6667	50	50	0
CG15864	22.2222	11.1111	22.2222	0	22.2222	22.2222	22.2222	0	66.6667	0	100	22.2222	22.2222	11.1111	11.1111	33.3333	22.2222	44.4444	44.4444	11.1111	0	0	11.1111	44.4444	0
CG4174	0	0	20	0	20	40	80	0	100	0	60	60	0	20	0	80	20	80	40	0	20	0	20	40	40
CG18749	29.4118	23.5294	70.5882	47.0588	70.5882	70.5882	100	17.6471	88.2353	17.6471	52.9412	82.3529	58.8235	41.1765	64.7059	82.3529	29.4118	88.2353	94.1176	64.7059	41.1765	88.2353	88.2353	64.7059	88.2353
