## Supplementary material for "Evidence for the major role of PH4αEFB in the prolyl 4-hydroxylation of *Drosophila* collagen IV": Table S4

### Sheet: modENCODE_Development
Raw values	Sample No.
Gene Symbol	1	2	3	4	5	6	7	8	9	10	11	12	13	14	15	16	17	18	19	20	21	22	23	24	25	26	27	28	29	30		Sample No.	Time Point
vkg	2	1	1	6	12	29	69	329	512	797	522	395	373	378	449	52	30	12	13	17	12	30	111	87	74	33	18	106	35	35		1	Embryo 00-02hr
Col4a1	2	2	2	10	19	53	113	424	728	1171	873	683	566	604	678	86	55	22	23	26	21	49	164	118	108	42	18	131	47	43		2	Embryo 02-04hr
CG18749	24	6	6	6	5	4	4	3	2	1	1	2	5	9	7	8	12	15	16	11	14	11	7	7	11	14	14	9	17	17		3	Embryo 04-06hr
CG4174	6	3	1	0	1	1	1	0	0	0	0	1	0	0	0	1	1	1	1	2	2	2	1	1	4	5	3	1	5	4		4	Embryo 06-08hr
CG31371	0	0	0	1	2	14	12	1	0	0	0	0	2	5	2	0	0	0	0	0	0	0	0	0	2	4	4	0	0	0		5	Embryo 08-10hr
CG9698	0	0	0	2	6	14	10	0	0	0	0	0	1	2	1	0	0	0	0	0	1	1	0	0	1	1	1	0	0	0		6	Embryo 10-12hr
PH4alphaSG2	0	0	1	4	17	33	30	17	9	3	2	4	8	9	8	8	5	2	0	0	0	0	0	0	0	0	0	0	0	0		7	Embryo 12-14hr
PH4alphaEFB	1	11	29	50	59	113	115	66	36	18	9	9	17	25	36	18	20	26	37	37	34	35	33	31	20	16	15	24	24	20		8	Embryo 14-16hr
PH4alphaSG1	0	0	1	6	14	21	22	7	2	1	1	1	3	4	2	3	1	1	0	0	0	0	0	1	4	5	5	0	0	0		9	Embryo 16-18hr
PH4alphaNE1	0	0	0	0	0	2	2	0	0	0	2	2	13	1	29	2	0	0	0	1	1	1	0	0	1	2	3	0	0	0		10	Embryo 18-20hr
PH4alphaMP	0	0	0	0	0	1	1	0	0	1	1	1	2	5	4	14	18	12	3	2	1	1	2	1	1	1	1	1	0	0		11	Embryo 20-22hr
CG18231	0	0	0	0	0	0	0	0	0	0	0	0	0	0	0	0	0	0	0	0	0	0	0	2	14	12	9	0	0	0		12	Embryo 22-24hr
CG31016	0	0	0	0	0	0	0	0	0	0	0	0	0	0	0	0	0	0	0	0	0	0	0	0	2	2	2	0	0	0		13	1st Instar Larva
CG34041	0	0	0	0	0	0	0	0	0	0	0	0	0	0	0	0	0	0	0	0	0	0	0	1	8	7	4	0	0	0		14	2nd Instar Larva
CG11828	0	0	0	0	0	0	0	0	0	0	0	0	0	0	0	0	0	0	0	0	0	0	1	3	18	22	21	0	0	0		15	3rd Instar Larva 12hr
CG15539	0	0	0	0	0	0	0	0	0	0	0	0	1	0	0	0	0	0	0	0	0	0	0	3	11	13	10	0	0	0		16	3rd Instar Larva Puff Stage 1-2
CG15864	0	0	1	1	1	0	1	0	0	0	0	0	0	0	0	0	1	1	1	1	2	1	0	2	7	10	9	0	0	0		17	3rd Instar Larva Puff Stage 3-6
CG18233	0	0	0	0	0	0	0	0	0	0	0	0	0	0	0	0	0	0	0	0	0	0	0	1	12	14	8	0	0	0		18	3rd Instar Larva Puff Stage 7-9
CG31013	0	0	0	0	0	0	0	0	0	0	0	0	0	0	0	2	4	5	4	7	10	9	7	3	8	11	9	0	1	0		19	White Prepupa
CG31021	0	0	0	0	0	0	0	0	0	0	0	0	0	0	0	0	1	1	1	1	1	2	2	4	20	23	22	0	0	0		20	Prepupa 12hr
CG31524	0	0	0	0	0	0	0	0	0	0	0	0	0	0	0	0	0	0	0	0	0	0	0	1	7	9	7	0	0	0		21	Pupa 1d
CG32199	0	0	0	0	0	0	0	0	0	0	0	0	0	0	0	0	0	0	0	0	0	0	0	2	14	18	17	0	0	0		22	Pupa 2d
CG32201	0	0	0	0	0	0	0	0	0	0	0	0	0	0	0	0	0	0	0	0	0	0	0	1	5	6	4	0	0	0		23	Pupa 3d
PH4alphaNE2	0	0	0	0	0	0	0	0	0	0	0	0	0	0	0	0	0	0	0	0	0	0	0	4	17	19	13	0	0	0		24	Pupa 4d
PH4alphaNE3	0	0	0	0	0	0	0	0	0	0	0	0	0	0	0	0	0	0	0	0	0	0	0	4	20	25	23	0	0	0		25	Adult Male 1d
CG34345	0	0	0	0	0	0	0	0	0	0	0	0	0	0	0	0	0	0	0	0	0	0	0	0	1	2	1	0	0	0		26	Adult Male 5d
CG18234	0	0	0	0	0	0	0	0	0	0	0	0	0	0	0	0	0	0	0	0	0	0	1	2	16	19	15	0	1	1		27	Adult Male 30d
PH4alphaPV	1	0	0	0	0	0	1	2	4	6	8	8	7	9	11	15	6	3	1	0	2	0	0	0	0	1	1	7	17	16		28	Adult Female 1d
																																29	Adult Female 5d
																																30	Adult Female 30d
Normalised values
Gene Symbol	1	2	3	4	5	6	7	8	9	10	11	12	13	14	15	16	17	18	19	20	21	22	23	24	25	26	27	28	29	30
vkg	0.250941	0.125471	0.125471	0.752823	1.50565	3.63864	8.65747	41.2798	64.2409	100	65.4956	49.5609	46.8005	47.4279	56.3363	6.52447	3.76412	1.50565	1.63112	2.133	1.50565	3.76412	13.9272	10.9159	9.28482	4.14053	2.25847	13.2999	4.39147	4.39147
Col4a1	0.170794	0.170794	0.170794	0.853971	1.62254	4.52605	9.64987	36.2084	62.1691	100	74.5517	58.3262	48.3348	51.5798	57.8992	7.34415	4.69684	1.87874	1.96413	2.22032	1.79334	4.18446	14.0051	10.0769	9.22289	3.58668	1.53715	11.187	4.01366	3.67208
CG18749	100	25	25	25	20.8333	16.6667	16.6667	12.5	8.33333	4.16667	4.16667	8.33333	20.8333	37.5	29.1667	33.3333	50	62.5	66.6667	45.8333	58.3333	45.8333	29.1667	29.1667	45.8333	58.3333	58.3333	37.5	70.8333	70.8333
CG4174	100	50	16.6667	0	16.6667	16.6667	16.6667	0	0	0	0	16.6667	0	0	0	16.6667	16.6667	16.6667	16.6667	33.3333	33.3333	33.3333	16.6667	16.6667	66.6667	83.3333	50	16.6667	83.3333	66.6667
CG31371	0	0	0	7.14286	14.2857	100	85.7143	7.14286	0	0	0	0	14.2857	35.7143	14.2857	0	0	0	0	0	0	0	0	0	14.2857	28.5714	28.5714	0	0	0
CG9698	0	0	0	14.2857	42.8571	100	71.4286	0	0	0	0	0	7.14286	14.2857	7.14286	0	0	0	0	0	7.14286	7.14286	0	0	7.14286	7.14286	7.14286	0	0	0
PH4alphaSG2	0	0	3.0303	12.1212	51.5152	100	90.9091	51.5152	27.2727	9.09091	6.06061	12.1212	24.2424	27.2727	24.2424	24.2424	15.1515	6.06061	0	0	0	0	0	0	0	0	0	0	0	0
PH4alphaEFB	0.869565	9.56522	25.2174	43.4783	51.3043	98.2609	100	57.3913	31.3043	15.6522	7.82609	7.82609	14.7826	21.7391	31.3043	15.6522	17.3913	22.6087	32.1739	32.1739	29.5652	30.4348	28.6957	26.9565	17.3913	13.913	13.0435	20.8696	20.8696	17.3913
PH4alphaSG1	0	0	4.54545	27.2727	63.6364	95.4545	100	31.8182	9.09091	4.54545	4.54545	4.54545	13.6364	18.1818	9.09091	13.6364	4.54545	4.54545	0	0	0	0	0	4.54545	18.1818	22.7273	22.7273	0	0	0
PH4alphaNE1	0	0	0	0	0	6.89655	6.89655	0	0	0	6.89655	6.89655	44.8276	3.44828	100	6.89655	0	0	0	3.44828	3.44828	3.44828	0	0	3.44828	6.89655	10.3448	0	0	0
PH4alphaMP	0	0	0	0	0	5.55556	5.55556	0	0	5.55556	5.55556	5.55556	11.1111	27.7778	22.2222	77.7778	100	66.6667	16.6667	11.1111	5.55556	5.55556	11.1111	5.55556	5.55556	5.55556	5.55556	5.55556	0	0
CG18231	0	0	0	0	0	0	0	0	0	0	0	0	0	0	0	0	0	0	0	0	0	0	0	14.2857	100	85.7143	64.2857	0	0	0
CG31016	0	0	0	0	0	0	0	0	0	0	0	0	0	0	0	0	0	0	0	0	0	0	0	0	100	100	100	0	0	0
CG34041	0	0	0	0	0	0	0	0	0	0	0	0	0	0	0	0	0	0	0	0	0	0	0	12.5	100	87.5	50	0	0	0
CG11828	0	0	0	0	0	0	0	0	0	0	0	0	0	0	0	0	0	0	0	0	0	0	4.54545	13.6364	81.8182	100	95.4545	0	0	0
CG15539	0	0	0	0	0	0	0	0	0	0	0	0	7.69231	0	0	0	0	0	0	0	0	0	0	23.0769	84.6154	100	76.9231	0	0	0
CG15864	0	0	10	10	10	0	10	0	0	0	0	0	0	0	0	0	10	10	10	10	20	10	0	20	70	100	90	0	0	0
CG18233	0	0	0	0	0	0	0	0	0	0	0	0	0	0	0	0	0	0	0	0	0	0	0	7.14286	85.7143	100	57.1429	0	0	0
CG31013	0	0	0	0	0	0	0	0	0	0	0	0	0	0	0	18.1818	36.3636	45.4545	36.3636	63.6364	90.9091	81.8182	63.6364	27.2727	72.7273	100	81.8182	0	9.09091	0
CG31021	0	0	0	0	0	0	0	0	0	0	0	0	0	0	0	0	4.34783	4.34783	4.34783	4.34783	4.34783	8.69565	8.69565	17.3913	86.9565	100	95.6522	0	0	0
CG31524	0	0	0	0	0	0	0	0	0	0	0	0	0	0	0	0	0	0	0	0	0	0	0	11.1111	77.7778	100	77.7778	0	0	0
CG32199	0	0	0	0	0	0	0	0	0	0	0	0	0	0	0	0	0	0	0	0	0	0	0	11.1111	77.7778	100	94.4444	0	0	0
CG32201	0	0	0	0	0	0	0	0	0	0	0	0	0	0	0	0	0	0	0	0	0	0	0	16.6667	83.3333	100	66.6667	0	0	0
PH4alphaNE2	0	0	0	0	0	0	0	0	0	0	0	0	0	0	0	0	0	0	0	0	0	0	0	21.0526	89.4737	100	68.4211	0	0	0
PH4alphaNE3	0	0	0	0	0	0	0	0	0	0	0	0	0	0	0	0	0	0	0	0	0	0	0	16	80	100	92	0	0	0
CG34345	0	0	0	0	0	0	0	0	0	0	0	0	0	0	0	0	0	0	0	0	0	0	0	0	50	100	50	0	0	0
CG18234	0	0	0	0	0	0	0	0	0	0	0	0	0	0	0	0	0	0	0	0	0	0	5.26316	10.5263	84.2105	100	78.9474	0	5.26316	5.26316
PH4alphaPV	5.88235	0	0	0	0	0	5.88235	11.7647	23.5294	35.2941	47.0588	47.0588	41.1765	52.9412	64.7059	88.2353	35.2941	17.6471	5.88235	0	11.7647	0	0	0	0	5.88235	5.88235	41.1765	100	94.1176
